# Spectral and complexity-based signatures of advanced concentration absorption meditation: A high-density EEG study of jhana

**DOI:** 10.64898/2026.11.15.766880

**Authors:** Peter M. Skov-Andersen, Remko van Lutterveld, Sofie Paludanus, Thomas J. Cahaly, Ruby M. Potash, Andrés Canales-Johnson, Winson F. Z. Yang, Matthew D. Sacchet

## Abstract

Advanced meditation provides structured and reproducible alterations of consciousness that are increasingly used as model states for the neuroscience of consciousness. Jhana-type advanced concentration absorption meditation (ACAM-J) consists of eight progressively deepening absorption states (ACAM-J1–8) in which sensory and self-referential content gradually attenuate. We applied high-density EEG and a comprehensive multidimensional battery of spectral and complexity measures to characterize each ACAM-J state individually in 20 advanced meditators, together with phenomenological ratings. ACAM-J produced widespread posterior-central reductions in oscillatory and aperiodic power, posterior aperiodic flattening across all eight states, and convergent increases in entropy-based complexity over the posterior cortex, with power effects strengthening with phenomenological depth. Crucially, neural complexity remained elevated even in the late, most minimal and unified states, in opposition to the prevailing account that links higher neural entropy to richer phenomenal content. Between practitioners, lower power and higher entropy accompanied more visual and auditory but less bodily content, a redistribution rather than an enrichment of experience; within practitioners, only reduced low-frequency power tracked wider attention and less narrative thought. ACAM-J thus emerges as a non-pharmacological model state at the high-complexity end of the spectrum of altered consciousness, and reveals a previously unquantified dissociation between neural complexity and experiential richness for specific ACAM-J states.
