## Supplementary Data 1 - Linear mixed-effects model statistics for "Spectral and complexity-based signatures of advanced concentration absorption meditation: A high-density EEG study of jhana"

### Sheet: README
column	description
measure	EEG measure (global value averaged across all channels)
contrast	ACAM-J state minus the combined control (mean of the counting and memory conditions), or counting minus memory
estimate	Estimated difference from the linear mixed-effects model measure ~ state + (1 | subject), in the units of the measure
SE	Standard error of the estimate
lower_95CI / upper_95CI	95% confidence interval of the estimate
df	Satterthwaite degrees of freedom
t	t statistic
p	Exact two-sided P value, uncorrected
p_FDR	Benjamini-Hochberg FDR-corrected P across the eight ACAM-J contrasts within each measure (not applied to counting - memory)
cohens_d (95% CI)	Estimated difference divided by the model residual standard deviation, with 95% CI
F, num_df, den_df	Omnibus F test of state (Satterthwaite) and its degrees of freedom

### Sheet: Complexity ACAM-J vs control
measure	metric	measure_type	band	epoch_length	contrast	estimate	SE	lower_95CI	upper_95CI	df	t	p	p_FDR	cohens_d	d_lower_95CI	d_upper_95CI
LZsum	LZsum_c0	lempel_ziv		2s	ACAM-J1 - combined control	0.007446	0.002386	0.002731	0.01216	145.1	3.12	0.0022	0.0058	1	0.34	1.66
LZsum	LZsum_c0	lempel_ziv		2s	ACAM-J2 - combined control	0.008098	0.002351	0.003451	0.01275	145	3.44	0.0007	0.0030	1.09	0.43	1.74
LZsum	LZsum_c0	lempel_ziv		2s	ACAM-J3 - combined control	0.002849	0.002351	-0.001798	0.007497	145	1.21	0.2275	0.2600	0.38	-0.26	1.03
LZsum	LZsum_c0	lempel_ziv		2s	ACAM-J4 - combined control	0.004308	0.002351	-0.0003388	0.008956	145	1.83	0.0689	0.0919	0.58	-0.07	1.23
LZsum	LZsum_c0	lempel_ziv		2s	ACAM-J5 - combined control	0.005575	0.002351	0.0009274	0.01022	145	2.37	0.0191	0.0381	0.75	0.1	1.4
LZsum	LZsum_c0	lempel_ziv		2s	ACAM-J6 - combined control	0.008521	0.002387	0.003804	0.01324	145.1	3.57	0.0005	0.0030	1.15	0.48	1.81
LZsum	LZsum_c0	lempel_ziv		2s	ACAM-J7 - combined control	0.002279	0.002425	-0.002514	0.007072	145.1	0.94	0.3489	0.3489	0.31	-0.36	0.97
LZsum	LZsum_c0	lempel_ziv		2s	ACAM-J8 - combined control	0.004632	0.002466	-0.0002422	0.009507	145.2	1.88	0.0624	0.0919	0.62	-0.06	1.3
LZsumN	LZsumPN	lempel_ziv		2s	ACAM-J1 - combined control	0.002723	0.001479	-0.0002005	0.005646	145	1.84	0.0677	0.0902	0.59	-0.06	1.25
LZsumN	LZsumPN	lempel_ziv		2s	ACAM-J2 - combined control	0.004327	0.001458	0.001446	0.007208	145	2.97	0.0035	0.0267	0.94	0.29	1.59
LZsumN	LZsumPN	lempel_ziv		2s	ACAM-J3 - combined control	0.002239	0.001458	-0.0006416	0.005121	145	1.54	0.1266	0.1447	0.49	-0.16	1.13
LZsumN	LZsumPN	lempel_ziv		2s	ACAM-J4 - combined control	0.003804	0.001458	0.0009227	0.006685	145	2.61	0.0100	0.0267	0.83	0.18	1.47
LZsumN	LZsumPN	lempel_ziv		2s	ACAM-J5 - combined control	0.00351	0.001458	0.0006291	0.006391	145	2.41	0.0173	0.0277	0.76	0.11	1.41
LZsumN	LZsumPN	lempel_ziv		2s	ACAM-J6 - combined control	0.003576	0.00148	0.0006512	0.0065	145	2.42	0.0169	0.0277	0.78	0.12	1.43
LZsumN	LZsumPN	lempel_ziv		2s	ACAM-J7 - combined control	0.001086	0.001503	-0.001885	0.004057	145.1	0.72	0.4712	0.4712	0.24	-0.43	0.9
LZsumN	LZsumPN	lempel_ziv		2s	ACAM-J8 - combined control	0.004073	0.001529	0.001051	0.007095	145.2	2.66	0.0086	0.0267	0.88	0.2	1.56
PeEn	PE_1_35_tau4_s2	permutation_entropy	1-35Hz	2s	ACAM-J1 - combined control	0.01032	0.002213	0.005951	0.0147	145.1	4.67	<0.0001	<0.0001	1.5	0.81	2.18
PeEn	PE_1_35_tau4_s2	permutation_entropy	1-35Hz	2s	ACAM-J2 - combined control	0.009954	0.002181	0.005644	0.01426	145	4.56	<0.0001	<0.0001	1.44	0.77	2.11
PeEn	PE_1_35_tau4_s2	permutation_entropy	1-35Hz	2s	ACAM-J3 - combined control	0.00572	0.002181	0.001409	0.01003	145	2.62	0.0097	0.0110	0.83	0.17	1.49
PeEn	PE_1_35_tau4_s2	permutation_entropy	1-35Hz	2s	ACAM-J4 - combined control	0.006137	0.002181	0.001827	0.01045	145	2.81	0.0056	0.0074	0.89	0.23	1.55
PeEn	PE_1_35_tau4_s2	permutation_entropy	1-35Hz	2s	ACAM-J5 - combined control	0.008153	0.002181	0.003843	0.01246	145	3.74	0.0003	0.0005	1.18	0.52	1.85
PeEn	PE_1_35_tau4_s2	permutation_entropy	1-35Hz	2s	ACAM-J6 - combined control	0.009714	0.002214	0.005338	0.01409	145.1	4.39	<0.0001	<0.0001	1.41	0.73	2.09
PeEn	PE_1_35_tau4_s2	permutation_entropy	1-35Hz	2s	ACAM-J7 - combined control	0.005684	0.002249	0.001238	0.01013	145.1	2.53	0.0126	0.0126	0.82	0.15	1.5
PeEn	PE_1_35_tau4_s2	permutation_entropy	1-35Hz	2s	ACAM-J8 - combined control	0.007564	0.002288	0.003042	0.01209	145.1	3.31	0.0012	0.0019	1.1	0.4	1.79
SpecEn	SpecEn_1to35Hz	spectral_entropy	1-35Hz	2s	ACAM-J1 - combined control	0.01236	0.003914	0.004623	0.0201	145.1	3.16	0.0019	0.0052	1.01	0.35	1.68
SpecEn	SpecEn_1to35Hz	spectral_entropy	1-35Hz	2s	ACAM-J2 - combined control	0.01349	0.003858	0.005863	0.02111	145.1	3.5	0.0006	0.0040	1.11	0.45	1.76
SpecEn	SpecEn_1to35Hz	spectral_entropy	1-35Hz	2s	ACAM-J3 - combined control	0.005172	0.003858	-0.002452	0.0128	145.1	1.34	0.1821	0.1821	0.42	-0.22	1.07
SpecEn	SpecEn_1to35Hz	spectral_entropy	1-35Hz	2s	ACAM-J4 - combined control	0.00597	0.003858	-0.001654	0.01359	145.1	1.55	0.1239	0.1652	0.49	-0.16	1.14
SpecEn	SpecEn_1to35Hz	spectral_entropy	1-35Hz	2s	ACAM-J5 - combined control	0.009782	0.003858	0.002157	0.01741	145.1	2.54	0.0123	0.0246	0.8	0.15	1.45
SpecEn	SpecEn_1to35Hz	spectral_entropy	1-35Hz	2s	ACAM-J6 - combined control	0.01316	0.003916	0.005418	0.0209	145.1	3.36	0.0010	0.0040	1.08	0.41	1.75
SpecEn	SpecEn_1to35Hz	spectral_entropy	1-35Hz	2s	ACAM-J7 - combined control	0.005646	0.003979	-0.002218	0.01351	145.2	1.42	0.1580	0.1806	0.46	-0.2	1.13
SpecEn	SpecEn_1to35Hz	spectral_entropy	1-35Hz	2s	ACAM-J8 - combined control	0.009264	0.004046	0.001266	0.01726	145.2	2.29	0.0235	0.0376	0.76	0.08	1.44
HFD	HFD_kmax200	higuchi_fd		2s	ACAM-J1 - combined control	0.009617	0.004122	0.00147	0.01776	145	2.33	0.0210	0.0561	0.75	0.08	1.41
HFD	HFD_kmax200	higuchi_fd		2s	ACAM-J2 - combined control	0.01259	0.004063	0.004562	0.02062	145	3.1	0.0023	0.0093	0.98	0.32	1.64
HFD	HFD_kmax200	higuchi_fd		2s	ACAM-J3 - combined control	0.003271	0.004063	-0.004759	0.0113	145	0.81	0.4221	0.4824	0.25	-0.4	0.9
HFD	HFD_kmax200	higuchi_fd		2s	ACAM-J4 - combined control	0.006612	0.004063	-0.001418	0.01464	145	1.63	0.1058	0.1693	0.51	-0.14	1.17
HFD	HFD_kmax200	higuchi_fd		2s	ACAM-J5 - combined control	0.008228	0.004063	0.0001982	0.01626	145	2.03	0.0447	0.0894	0.64	-0.01	1.29
HFD	HFD_kmax200	higuchi_fd		2s	ACAM-J6 - combined control	0.01321	0.004124	0.00506	0.02136	145.1	3.2	0.0017	0.0093	1.03	0.36	1.7
HFD	HFD_kmax200	higuchi_fd		2s	ACAM-J7 - combined control	0.002704	0.00419	-0.005578	0.01099	145.1	0.65	0.5198	0.5198	0.21	-0.46	0.88
HFD	HFD_kmax200	higuchi_fd		2s	ACAM-J8 - combined control	0.006509	0.004262	-0.001915	0.01493	145.1	1.53	0.1289	0.1718	0.51	-0.18	1.19
DFA alpha	DFA_alpha	dfa		10s	ACAM-J1 - combined control	0.007782	0.01061	-0.01319	0.02875	141	0.73	0.4644	0.7741	0.24	-0.44	0.92
DFA alpha	DFA_alpha	dfa		10s	ACAM-J2 - combined control	-0.003002	0.01029	-0.02334	0.01734	141	-0.29	0.7709	0.7741	-0.09	-0.75	0.56
DFA alpha	DFA_alpha	dfa		10s	ACAM-J3 - combined control	0.007722	0.01029	-0.01262	0.02806	141	0.75	0.4542	0.7741	0.24	-0.42	0.89
DFA alpha	DFA_alpha	dfa		10s	ACAM-J4 - combined control	-0.002958	0.01029	-0.0233	0.01738	141	-0.29	0.7741	0.7741	-0.09	-0.75	0.57
DFA alpha	DFA_alpha	dfa		10s	ACAM-J5 - combined control	0.00423	0.01029	-0.01611	0.02457	141	0.41	0.6816	0.7741	0.13	-0.53	0.79
DFA alpha	DFA_alpha	dfa		10s	ACAM-J6 - combined control	-0.003206	0.01044	-0.02385	0.01744	141	-0.31	0.7593	0.7741	-0.1	-0.76	0.57
DFA alpha	DFA_alpha	dfa		10s	ACAM-J7 - combined control	0.0137	0.0108	-0.007641	0.03505	141	1.27	0.2064	0.7741	0.42	-0.27	1.11
DFA alpha	DFA_alpha	dfa		10s	ACAM-J8 - combined control	0.012	0.01122	-0.01019	0.03419	141.1	1.07	0.2868	0.7741	0.37	-0.35	1.09

### Sheet: Power ACAM-J vs control
measure	metric	measure_type	band	epoch_length	contrast	estimate	SE	lower_95CI	upper_95CI	df	t	p	p_FDR	cohens_d	d_lower_95CI	d_upper_95CI
Total power delta	total_delta_5s	total_power	delta	5s	ACAM-J1 - combined control	-0.3607	0.151	-0.659	-0.06227	143	-2.39	0.0182	0.0182	-0.78	-1.46	-0.09
Total power delta	total_delta_5s	total_power	delta	5s	ACAM-J2 - combined control	-0.5971	0.1464	-0.8866	-0.3076	143	-4.08	<0.0001	<0.0001	-1.29	-1.97	-0.61
Total power delta	total_delta_5s	total_power	delta	5s	ACAM-J3 - combined control	-0.6686	0.1464	-0.9581	-0.3792	143	-4.57	<0.0001	<0.0001	-1.44	-2.12	-0.76
Total power delta	total_delta_5s	total_power	delta	5s	ACAM-J4 - combined control	-0.7579	0.1464	-1.047	-0.4684	143	-5.18	<0.0001	<0.0001	-1.64	-2.32	-0.95
Total power delta	total_delta_5s	total_power	delta	5s	ACAM-J5 - combined control	-0.6835	0.1464	-0.973	-0.394	143	-4.67	<0.0001	<0.0001	-1.48	-2.16	-0.79
Total power delta	total_delta_5s	total_power	delta	5s	ACAM-J6 - combined control	-0.8338	0.1487	-1.128	-0.5399	143	-5.61	<0.0001	<0.0001	-1.8	-2.5	-1.1
Total power delta	total_delta_5s	total_power	delta	5s	ACAM-J7 - combined control	-0.7461	0.1537	-1.05	-0.4424	143	-4.86	<0.0001	<0.0001	-1.61	-2.33	-0.89
Total power delta	total_delta_5s	total_power	delta	5s	ACAM-J8 - combined control	-0.8683	0.1537	-1.172	-0.5646	143	-5.65	<0.0001	<0.0001	-1.87	-2.6	-1.15
Total power theta	total_theta_5s	total_power	theta	5s	ACAM-J1 - combined control	-0.2677	0.166	-0.5958	0.06042	143	-1.61	0.1090	0.1090	-0.53	-1.21	0.16
Total power theta	total_theta_5s	total_power	theta	5s	ACAM-J2 - combined control	-0.4736	0.161	-0.7919	-0.1553	143	-2.94	0.0038	0.0044	-0.93	-1.6	-0.26
Total power theta	total_theta_5s	total_power	theta	5s	ACAM-J3 - combined control	-0.5766	0.161	-0.8949	-0.2583	143	-3.58	0.0005	0.0006	-1.13	-1.81	-0.46
Total power theta	total_theta_5s	total_power	theta	5s	ACAM-J4 - combined control	-0.7015	0.161	-1.02	-0.3832	143	-4.36	<0.0001	<0.0001	-1.38	-2.06	-0.7
Total power theta	total_theta_5s	total_power	theta	5s	ACAM-J5 - combined control	-0.6787	0.161	-0.997	-0.3604	143	-4.21	<0.0001	<0.0001	-1.33	-2.01	-0.65
Total power theta	total_theta_5s	total_power	theta	5s	ACAM-J6 - combined control	-0.8315	0.1635	-1.155	-0.5083	143	-5.09	<0.0001	<0.0001	-1.63	-2.33	-0.94
Total power theta	total_theta_5s	total_power	theta	5s	ACAM-J7 - combined control	-0.7923	0.169	-1.126	-0.4583	143	-4.69	<0.0001	<0.0001	-1.56	-2.27	-0.84
Total power theta	total_theta_5s	total_power	theta	5s	ACAM-J8 - combined control	-0.8775	0.169	-1.211	-0.5435	143	-5.19	<0.0001	<0.0001	-1.72	-2.44	-1
Total power alpha	total_alpha_5s	total_power	alpha	5s	ACAM-J1 - combined control	-0.5831	0.249	-1.075	-0.09086	143	-2.34	0.0206	0.0206	-0.76	-1.45	-0.08
Total power alpha	total_alpha_5s	total_power	alpha	5s	ACAM-J2 - combined control	-0.6482	0.2416	-1.126	-0.1707	143	-2.68	0.0081	0.0093	-0.85	-1.51	-0.18
Total power alpha	total_alpha_5s	total_power	alpha	5s	ACAM-J3 - combined control	-0.8565	0.2416	-1.334	-0.379	143	-3.55	0.0005	0.0008	-1.12	-1.79	-0.45
Total power alpha	total_alpha_5s	total_power	alpha	5s	ACAM-J4 - combined control	-0.7994	0.2416	-1.277	-0.3219	143	-3.31	0.0012	0.0016	-1.05	-1.72	-0.38
Total power alpha	total_alpha_5s	total_power	alpha	5s	ACAM-J5 - combined control	-0.8649	0.2416	-1.342	-0.3874	143	-3.58	0.0005	0.0008	-1.13	-1.8	-0.46
Total power alpha	total_alpha_5s	total_power	alpha	5s	ACAM-J6 - combined control	-0.8876	0.2452	-1.372	-0.4029	143	-3.62	0.0004	0.0008	-1.16	-1.84	-0.48
Total power alpha	total_alpha_5s	total_power	alpha	5s	ACAM-J7 - combined control	-0.9467	0.2535	-1.448	-0.4457	143	-3.74	0.0003	0.0008	-1.24	-1.95	-0.53
Total power alpha	total_alpha_5s	total_power	alpha	5s	ACAM-J8 - combined control	-1.146	0.2535	-1.647	-0.6451	143	-4.52	<0.0001	0.0001	-1.5	-2.21	-0.79
Total power low beta	total_low_beta_5s	total_power	low_beta	5s	ACAM-J1 - combined control	-0.1952	0.1806	-0.5521	0.1617	143	-1.08	0.2814	0.2814	-0.35	-1.03	0.33
Total power low beta	total_low_beta_5s	total_power	low_beta	5s	ACAM-J2 - combined control	-0.3378	0.1752	-0.684	0.008486	143	-1.93	0.0558	0.0638	-0.61	-1.27	0.05
Total power low beta	total_low_beta_5s	total_power	low_beta	5s	ACAM-J3 - combined control	-0.8381	0.1752	-1.184	-0.4919	143	-4.78	<0.0001	<0.0001	-1.51	-2.2	-0.83
Total power low beta	total_low_beta_5s	total_power	low_beta	5s	ACAM-J4 - combined control	-0.7679	0.1752	-1.114	-0.4217	143	-4.38	<0.0001	<0.0001	-1.39	-2.06	-0.71
Total power low beta	total_low_beta_5s	total_power	low_beta	5s	ACAM-J5 - combined control	-0.6391	0.1752	-0.9853	-0.2928	143	-3.65	0.0004	0.0005	-1.15	-1.83	-0.48
Total power low beta	total_low_beta_5s	total_power	low_beta	5s	ACAM-J6 - combined control	-0.6643	0.1778	-1.016	-0.3128	143	-3.74	0.0003	0.0004	-1.2	-1.88	-0.52
Total power low beta	total_low_beta_5s	total_power	low_beta	5s	ACAM-J7 - combined control	-0.9164	0.1838	-1.28	-0.5531	143	-4.99	<0.0001	<0.0001	-1.65	-2.37	-0.94
Total power low beta	total_low_beta_5s	total_power	low_beta	5s	ACAM-J8 - combined control	-0.9755	0.1838	-1.339	-0.6122	143	-5.31	<0.0001	<0.0001	-1.76	-2.48	-1.04
Total power high beta	total_high_beta_5s	total_power	high_beta	5s	ACAM-J1 - combined control	0.4289	0.2797	-0.1239	0.9817	143	1.53	0.1273	0.2925	0.5	-0.18	1.18
Total power high beta	total_high_beta_5s	total_power	high_beta	5s	ACAM-J2 - combined control	0.3347	0.2713	-0.2016	0.871	143	1.23	0.2194	0.2925	0.39	-0.27	1.05
Total power high beta	total_high_beta_5s	total_power	high_beta	5s	ACAM-J3 - combined control	-0.3536	0.2713	-0.8899	0.1827	143	-1.3	0.1945	0.2925	-0.41	-1.07	0.24
Total power high beta	total_high_beta_5s	total_power	high_beta	5s	ACAM-J4 - combined control	-0.3637	0.2713	-0.9	0.1726	143	-1.34	0.1822	0.2925	-0.42	-1.08	0.23
Total power high beta	total_high_beta_5s	total_power	high_beta	5s	ACAM-J5 - combined control	-0.1063	0.2713	-0.6426	0.43	143	-0.39	0.6959	0.6959	-0.12	-0.78	0.53
Total power high beta	total_high_beta_5s	total_power	high_beta	5s	ACAM-J6 - combined control	0.1184	0.2754	-0.4261	0.6628	143	0.43	0.6680	0.6959	0.14	-0.53	0.8
Total power high beta	total_high_beta_5s	total_power	high_beta	5s	ACAM-J7 - combined control	-0.495	0.2846	-1.058	0.06761	143.1	-1.74	0.0842	0.2925	-0.58	-1.27	0.11
Total power high beta	total_high_beta_5s	total_power	high_beta	5s	ACAM-J8 - combined control	-0.4146	0.2846	-0.9773	0.148	143.1	-1.46	0.1474	0.2925	-0.48	-1.17	0.2
Aperiodic power delta	aperiodic_delta_5s	aperiodic_power	delta	5s	ACAM-J1 - combined control	-0.3669	0.1523	-0.668	-0.06582	143	-2.41	0.0173	0.0173	-0.79	-1.47	-0.1
Aperiodic power delta	aperiodic_delta_5s	aperiodic_power	delta	5s	ACAM-J2 - combined control	-0.604	0.1478	-0.8961	-0.3119	143	-4.09	<0.0001	<0.0001	-1.29	-1.97	-0.62
Aperiodic power delta	aperiodic_delta_5s	aperiodic_power	delta	5s	ACAM-J3 - combined control	-0.6696	0.1478	-0.9617	-0.3775	143	-4.53	<0.0001	<0.0001	-1.43	-2.11	-0.75
Aperiodic power delta	aperiodic_delta_5s	aperiodic_power	delta	5s	ACAM-J4 - combined control	-0.7626	0.1478	-1.055	-0.4705	143	-5.16	<0.0001	<0.0001	-1.63	-2.32	-0.95
Aperiodic power delta	aperiodic_delta_5s	aperiodic_power	delta	5s	ACAM-J5 - combined control	-0.6866	0.1478	-0.9787	-0.3946	143	-4.65	<0.0001	<0.0001	-1.47	-2.15	-0.79
Aperiodic power delta	aperiodic_delta_5s	aperiodic_power	delta	5s	ACAM-J6 - combined control	-0.8369	0.15	-1.133	-0.5404	143	-5.58	<0.0001	<0.0001	-1.79	-2.49	-1.09
Aperiodic power delta	aperiodic_delta_5s	aperiodic_power	delta	5s	ACAM-J7 - combined control	-0.7428	0.155	-1.049	-0.4364	143	-4.79	<0.0001	<0.0001	-1.59	-2.31	-0.87
Aperiodic power delta	aperiodic_delta_5s	aperiodic_power	delta	5s	ACAM-J8 - combined control	-0.857	0.155	-1.163	-0.5505	143	-5.53	<0.0001	<0.0001	-1.83	-2.56	-1.11
Aperiodic power theta	aperiodic_theta_5s	aperiodic_power	theta	5s	ACAM-J1 - combined control	-0.3893	0.1584	-0.7024	-0.07621	143	-2.46	0.0152	0.0152	-0.8	-1.49	-0.11
Aperiodic power theta	aperiodic_theta_5s	aperiodic_power	theta	5s	ACAM-J2 - combined control	-0.5738	0.1537	-0.8776	-0.2701	143	-3.73	0.0003	0.0003	-1.18	-1.85	-0.51
Aperiodic power theta	aperiodic_theta_5s	aperiodic_power	theta	5s	ACAM-J3 - combined control	-0.689	0.1537	-0.9927	-0.3852	143	-4.48	<0.0001	<0.0001	-1.42	-2.1	-0.74
Aperiodic power theta	aperiodic_theta_5s	aperiodic_power	theta	5s	ACAM-J4 - combined control	-0.7888	0.1537	-1.093	-0.485	143	-5.13	<0.0001	<0.0001	-1.62	-2.31	-0.94
Aperiodic power theta	aperiodic_theta_5s	aperiodic_power	theta	5s	ACAM-J5 - combined control	-0.7499	0.1537	-1.054	-0.4461	143	-4.88	<0.0001	<0.0001	-1.54	-2.23	-0.86
Aperiodic power theta	aperiodic_theta_5s	aperiodic_power	theta	5s	ACAM-J6 - combined control	-0.8756	0.156	-1.184	-0.5672	143	-5.61	<0.0001	<0.0001	-1.8	-2.5	-1.1
Aperiodic power theta	aperiodic_theta_5s	aperiodic_power	theta	5s	ACAM-J7 - combined control	-0.8759	0.1612	-1.195	-0.5572	143	-5.43	<0.0001	<0.0001	-1.8	-2.53	-1.08
Aperiodic power theta	aperiodic_theta_5s	aperiodic_power	theta	5s	ACAM-J8 - combined control	-0.966	0.1612	-1.285	-0.6473	143	-5.99	<0.0001	<0.0001	-1.99	-2.72	-1.26
Aperiodic power alpha	aperiodic_alpha_5s	aperiodic_power	alpha	5s	ACAM-J1 - combined control	-0.2981	0.1629	-0.62	0.0238	143	-1.83	0.0693	0.0693	-0.6	-1.28	0.09
Aperiodic power alpha	aperiodic_alpha_5s	aperiodic_power	alpha	5s	ACAM-J2 - combined control	-0.4225	0.158	-0.7348	-0.1102	143	-2.67	0.0084	0.0096	-0.85	-1.51	-0.18
Aperiodic power alpha	aperiodic_alpha_5s	aperiodic_power	alpha	5s	ACAM-J3 - combined control	-0.7296	0.158	-1.042	-0.4173	143	-4.62	<0.0001	<0.0001	-1.46	-2.14	-0.78
Aperiodic power alpha	aperiodic_alpha_5s	aperiodic_power	alpha	5s	ACAM-J4 - combined control	-0.7741	0.158	-1.086	-0.4618	143	-4.9	<0.0001	<0.0001	-1.55	-2.23	-0.87
Aperiodic power alpha	aperiodic_alpha_5s	aperiodic_power	alpha	5s	ACAM-J5 - combined control	-0.6935	0.158	-1.006	-0.3812	143	-4.39	<0.0001	<0.0001	-1.39	-2.07	-0.71
Aperiodic power alpha	aperiodic_alpha_5s	aperiodic_power	alpha	5s	ACAM-J6 - combined control	-0.7816	0.1604	-1.099	-0.4645	143	-4.87	<0.0001	<0.0001	-1.56	-2.26	-0.87
Aperiodic power alpha	aperiodic_alpha_5s	aperiodic_power	alpha	5s	ACAM-J7 - combined control	-0.8721	0.1658	-1.2	-0.5444	143	-5.26	<0.0001	<0.0001	-1.75	-2.47	-1.02
Aperiodic power alpha	aperiodic_alpha_5s	aperiodic_power	alpha	5s	ACAM-J8 - combined control	-0.9518	0.1658	-1.279	-0.6241	143	-5.74	<0.0001	<0.0001	-1.91	-2.63	-1.18
Aperiodic power low beta	aperiodic_low_beta_5s	aperiodic_power	low_beta	5s	ACAM-J1 - combined control	-0.08114	0.1977	-0.4719	0.3096	143	-0.41	0.6821	0.6821	-0.13	-0.81	0.55
Aperiodic power low beta	aperiodic_low_beta_5s	aperiodic_power	low_beta	5s	ACAM-J2 - combined control	-0.1691	0.1918	-0.5482	0.21	143	-0.88	0.3794	0.4336	-0.28	-0.94	0.38
Aperiodic power low beta	aperiodic_low_beta_5s	aperiodic_power	low_beta	5s	ACAM-J3 - combined control	-0.6492	0.1918	-1.028	-0.2702	143	-3.39	0.0009	0.0018	-1.07	-1.74	-0.4
Aperiodic power low beta	aperiodic_low_beta_5s	aperiodic_power	low_beta	5s	ACAM-J4 - combined control	-0.6578	0.1918	-1.037	-0.2787	143	-3.43	0.0008	0.0018	-1.08	-1.76	-0.41
Aperiodic power low beta	aperiodic_low_beta_5s	aperiodic_power	low_beta	5s	ACAM-J5 - combined control	-0.5092	0.1918	-0.8883	-0.1301	143	-2.66	0.0088	0.0141	-0.84	-1.51	-0.17
Aperiodic power low beta	aperiodic_low_beta_5s	aperiodic_power	low_beta	5s	ACAM-J6 - combined control	-0.4605	0.1947	-0.8453	-0.07562	143	-2.37	0.0194	0.0258	-0.76	-1.43	-0.08
Aperiodic power low beta	aperiodic_low_beta_5s	aperiodic_power	low_beta	5s	ACAM-J7 - combined control	-0.7587	0.2012	-1.156	-0.361	143	-3.77	0.0002	0.0010	-1.25	-1.96	-0.55
Aperiodic power low beta	aperiodic_low_beta_5s	aperiodic_power	low_beta	5s	ACAM-J8 - combined control	-0.7907	0.2012	-1.188	-0.393	143	-3.93	0.0001	0.0010	-1.3	-2.01	-0.6
Aperiodic power high beta	aperiodic_high_beta_5s	aperiodic_power	high_beta	5s	ACAM-J1 - combined control	0.4581	0.2817	-0.09865	1.015	143	1.63	0.1061	0.2687	0.53	-0.15	1.21
Aperiodic power high beta	aperiodic_high_beta_5s	aperiodic_power	high_beta	5s	ACAM-J2 - combined control	0.3567	0.2733	-0.1834	0.8968	143	1.31	0.1938	0.2687	0.41	-0.24	1.07
Aperiodic power high beta	aperiodic_high_beta_5s	aperiodic_power	high_beta	5s	ACAM-J3 - combined control	-0.3837	0.2733	-0.9238	0.1564	143	-1.4	0.1624	0.2687	-0.44	-1.1	0.21
Aperiodic power high beta	aperiodic_high_beta_5s	aperiodic_power	high_beta	5s	ACAM-J4 - combined control	-0.3506	0.2733	-0.8908	0.1895	143	-1.28	0.2015	0.2687	-0.41	-1.06	0.25
Aperiodic power high beta	aperiodic_high_beta_5s	aperiodic_power	high_beta	5s	ACAM-J5 - combined control	-0.1084	0.2733	-0.6485	0.4317	143	-0.4	0.6922	0.7908	-0.13	-0.78	0.53
Aperiodic power high beta	aperiodic_high_beta_5s	aperiodic_power	high_beta	5s	ACAM-J6 - combined control	0.07372	0.2774	-0.4746	0.6221	143	0.27	0.7908	0.7908	0.09	-0.58	0.75
Aperiodic power high beta	aperiodic_high_beta_5s	aperiodic_power	high_beta	5s	ACAM-J7 - combined control	-0.5053	0.2867	-1.072	0.0614	143.1	-1.76	0.0801	0.2687	-0.58	-1.27	0.1
Aperiodic power high beta	aperiodic_high_beta_5s	aperiodic_power	high_beta	5s	ACAM-J8 - combined control	-0.3881	0.2867	-0.9547	0.1786	143.1	-1.35	0.1780	0.2687	-0.45	-1.14	0.24
Oscillatory power delta	oscillatory_delta_5s	oscillatory_power	delta	5s	ACAM-J1 - combined control	-0.3652	0.1535	-0.6687	-0.06172	143	-2.38	0.0187	0.0187	-0.78	-1.46	-0.09
Oscillatory power delta	oscillatory_delta_5s	oscillatory_power	delta	5s	ACAM-J2 - combined control	-0.5974	0.149	-0.8918	-0.3029	143	-4.01	<0.0001	0.0001	-1.27	-1.94	-0.59
Oscillatory power delta	oscillatory_delta_5s	oscillatory_power	delta	5s	ACAM-J3 - combined control	-0.67	0.149	-0.9645	-0.3756	143	-4.5	<0.0001	<0.0001	-1.42	-2.1	-0.74
Oscillatory power delta	oscillatory_delta_5s	oscillatory_power	delta	5s	ACAM-J4 - combined control	-0.7428	0.149	-1.037	-0.4483	143	-4.99	<0.0001	<0.0001	-1.58	-2.26	-0.89
Oscillatory power delta	oscillatory_delta_5s	oscillatory_power	delta	5s	ACAM-J5 - combined control	-0.6795	0.149	-0.974	-0.3851	143	-4.56	<0.0001	<0.0001	-1.44	-2.12	-0.76
Oscillatory power delta	oscillatory_delta_5s	oscillatory_power	delta	5s	ACAM-J6 - combined control	-0.8359	0.1512	-1.135	-0.537	143	-5.53	<0.0001	<0.0001	-1.77	-2.47	-1.07
Oscillatory power delta	oscillatory_delta_5s	oscillatory_power	delta	5s	ACAM-J7 - combined control	-0.7525	0.1563	-1.061	-0.4435	143	-4.81	<0.0001	<0.0001	-1.6	-2.31	-0.88
Oscillatory power delta	oscillatory_delta_5s	oscillatory_power	delta	5s	ACAM-J8 - combined control	-0.8794	0.1563	-1.188	-0.5704	143	-5.63	<0.0001	<0.0001	-1.87	-2.59	-1.14
Oscillatory power theta	oscillatory_theta_5s	oscillatory_power	theta	5s	ACAM-J1 - combined control	-0.1705	0.184	-0.5341	0.1932	143	-0.93	0.3558	0.3558	-0.3	-0.98	0.38
Oscillatory power theta	oscillatory_theta_5s	oscillatory_power	theta	5s	ACAM-J2 - combined control	-0.4157	0.1785	-0.7685	-0.06286	143	-2.33	0.0213	0.0243	-0.74	-1.4	-0.07
Oscillatory power theta	oscillatory_theta_5s	oscillatory_power	theta	5s	ACAM-J3 - combined control	-0.4721	0.1785	-0.825	-0.1193	143	-2.65	0.0091	0.0121	-0.84	-1.5	-0.17
Oscillatory power theta	oscillatory_theta_5s	oscillatory_power	theta	5s	ACAM-J4 - combined control	-0.6284	0.1785	-0.9812	-0.2756	143	-3.52	0.0006	0.0011	-1.11	-1.79	-0.44
Oscillatory power theta	oscillatory_theta_5s	oscillatory_power	theta	5s	ACAM-J5 - combined control	-0.6177	0.1785	-0.9705	-0.2649	143	-3.46	0.0007	0.0011	-1.09	-1.77	-0.42
Oscillatory power theta	oscillatory_theta_5s	oscillatory_power	theta	5s	ACAM-J6 - combined control	-0.7928	0.1812	-1.151	-0.4346	143	-4.38	<0.0001	0.0002	-1.4	-2.09	-0.71
Oscillatory power theta	oscillatory_theta_5s	oscillatory_power	theta	5s	ACAM-J7 - combined control	-0.6959	0.1873	-1.066	-0.3257	143	-3.72	0.0003	0.0008	-1.23	-1.94	-0.53
Oscillatory power theta	oscillatory_theta_5s	oscillatory_power	theta	5s	ACAM-J8 - combined control	-0.7955	0.1873	-1.166	-0.4253	143	-4.25	<0.0001	0.0002	-1.41	-2.12	-0.7
Oscillatory power alpha	oscillatory_alpha_5s	oscillatory_power	alpha	5s	ACAM-J1 - combined control	-0.673	0.305	-1.276	-0.07005	143	-2.21	0.0290	0.0290	-0.72	-1.4	-0.04
Oscillatory power alpha	oscillatory_alpha_5s	oscillatory_power	alpha	5s	ACAM-J2 - combined control	-0.7075	0.2959	-1.292	-0.1225	143	-2.39	0.0181	0.0207	-0.76	-1.42	-0.09
Oscillatory power alpha	oscillatory_alpha_5s	oscillatory_power	alpha	5s	ACAM-J3 - combined control	-0.86	0.2959	-1.445	-0.2751	143	-2.91	0.0042	0.0068	-0.92	-1.59	-0.25
Oscillatory power alpha	oscillatory_alpha_5s	oscillatory_power	alpha	5s	ACAM-J4 - combined control	-0.7708	0.2959	-1.356	-0.1859	143	-2.6	0.0102	0.0136	-0.82	-1.49	-0.16
Oscillatory power alpha	oscillatory_alpha_5s	oscillatory_power	alpha	5s	ACAM-J5 - combined control	-0.9186	0.2959	-1.504	-0.3337	143	-3.1	0.0023	0.0065	-0.98	-1.65	-0.31
Oscillatory power alpha	oscillatory_alpha_5s	oscillatory_power	alpha	5s	ACAM-J6 - combined control	-0.9055	0.3004	-1.499	-0.3117	143	-3.01	0.0030	0.0065	-0.97	-1.65	-0.29
Oscillatory power alpha	oscillatory_alpha_5s	oscillatory_power	alpha	5s	ACAM-J7 - combined control	-0.9292	0.3105	-1.543	-0.3155	143	-2.99	0.0033	0.0065	-0.99	-1.69	-0.29
Oscillatory power alpha	oscillatory_alpha_5s	oscillatory_power	alpha	5s	ACAM-J8 - combined control	-1.191	0.3105	-1.804	-0.577	143	-3.84	0.0002	0.0015	-1.27	-1.98	-0.57
Oscillatory power low beta	oscillatory_low_beta_5s	oscillatory_power	low_beta	5s	ACAM-J1 - combined control	-0.304	0.1804	-0.6605	0.05246	143	-1.69	0.0940	0.0940	-0.55	-1.23	0.13
Oscillatory power low beta	oscillatory_low_beta_5s	oscillatory_power	low_beta	5s	ACAM-J2 - combined control	-0.4859	0.175	-0.8317	-0.14	143	-2.78	0.0062	0.0071	-0.88	-1.55	-0.21
Oscillatory power low beta	oscillatory_low_beta_5s	oscillatory_power	low_beta	5s	ACAM-J3 - combined control	-0.9832	0.175	-1.329	-0.6373	143	-5.62	<0.0001	<0.0001	-1.78	-2.47	-1.09
Oscillatory power low beta	oscillatory_low_beta_5s	oscillatory_power	low_beta	5s	ACAM-J4 - combined control	-0.8483	0.175	-1.194	-0.5024	143	-4.85	<0.0001	<0.0001	-1.53	-2.22	-0.85
Oscillatory power low beta	oscillatory_low_beta_5s	oscillatory_power	low_beta	5s	ACAM-J5 - combined control	-0.7396	0.175	-1.085	-0.3938	143	-4.23	<0.0001	<0.0001	-1.34	-2.01	-0.66
Oscillatory power low beta	oscillatory_low_beta_5s	oscillatory_power	low_beta	5s	ACAM-J6 - combined control	-0.823	0.1776	-1.174	-0.4719	143	-4.63	<0.0001	<0.0001	-1.49	-2.18	-0.8
Oscillatory power low beta	oscillatory_low_beta_5s	oscillatory_power	low_beta	5s	ACAM-J7 - combined control	-1.039	0.1836	-1.402	-0.6761	143	-5.66	<0.0001	<0.0001	-1.88	-2.6	-1.15
Oscillatory power low beta	oscillatory_low_beta_5s	oscillatory_power	low_beta	5s	ACAM-J8 - combined control	-1.133	0.1836	-1.496	-0.7698	143	-6.17	<0.0001	<0.0001	-2.05	-2.78	-1.32
Oscillatory power high beta	oscillatory_high_beta_5s	oscillatory_power	high_beta	5s	ACAM-J1 - combined control	0.4195	0.2817	-0.1373	0.9762	143	1.49	0.1386	0.3138	0.49	-0.19	1.16
Oscillatory power high beta	oscillatory_high_beta_5s	oscillatory_power	high_beta	5s	ACAM-J2 - combined control	0.3256	0.2733	-0.2145	0.8658	143	1.19	0.2354	0.3138	0.38	-0.28	1.03
Oscillatory power high beta	oscillatory_high_beta_5s	oscillatory_power	high_beta	5s	ACAM-J3 - combined control	-0.3278	0.2733	-0.8679	0.2124	143	-1.2	0.2323	0.3138	-0.38	-1.03	0.28
Oscillatory power high beta	oscillatory_high_beta_5s	oscillatory_power	high_beta	5s	ACAM-J4 - combined control	-0.3585	0.2733	-0.8987	0.1816	143	-1.31	0.1916	0.3138	-0.41	-1.07	0.24
Oscillatory power high beta	oscillatory_high_beta_5s	oscillatory_power	high_beta	5s	ACAM-J5 - combined control	-0.09485	0.2733	-0.635	0.4453	143	-0.35	0.7290	0.7290	-0.11	-0.76	0.54
Oscillatory power high beta	oscillatory_high_beta_5s	oscillatory_power	high_beta	5s	ACAM-J6 - combined control	0.1578	0.2774	-0.3905	0.7062	143	0.57	0.5703	0.6518	0.18	-0.48	0.85
Oscillatory power high beta	oscillatory_high_beta_5s	oscillatory_power	high_beta	5s	ACAM-J7 - combined control	-0.4843	0.2867	-1.051	0.08239	143.1	-1.69	0.0933	0.3138	-0.56	-1.25	0.13
Oscillatory power high beta	oscillatory_high_beta_5s	oscillatory_power	high_beta	5s	ACAM-J8 - combined control	-0.4271	0.2867	-0.9938	0.1396	143.1	-1.49	0.1385	0.3138	-0.49	-1.18	0.19

### Sheet: Complexity counting vs memory
measure	metric	measure_type	band	epoch_length	contrast	estimate	SE	lower_95CI	upper_95CI	df	t	p	p_FDR	cohens_d	d_lower_95CI	d_upper_95CI
LZsum	LZsum_c0	lempel_ziv		2s	counting - memory	-0.0004916	0.001072	-0.002736	0.001752	19	-0.46	0.6518		-0.14	-0.8	0.51
LZsumN	LZsumPN	lempel_ziv		2s	counting - memory	-0.001262	0.000807	-0.002951	0.0004266	19	-1.56	0.1342		-0.49	-1.16	0.17
PeEn	PE_1_35_tau4_s2	permutation_entropy	1-35Hz	2s	counting - memory	-0.0009245	0.001247	-0.003535	0.001686	19	-0.74	0.4676		-0.23	-0.9	0.43
SpecEn	SpecEn_1to35Hz	spectral_entropy	1-35Hz	2s	counting - memory	0.0009116	0.002564	-0.004456	0.006279	19	0.36	0.7261		0.11	-0.55	0.77
HFD	HFD_kmax200	higuchi_fd		2s	counting - memory	-0.0003654	0.002391	-0.00537	0.004639	19	-0.15	0.8801		-0.05	-0.71	0.61
DFA alpha	DFA_alpha	dfa		10s	counting - memory	-0.007235	0.007436	-0.0228	0.008328	19	-0.97	0.3428		-0.31	-0.97	0.36

### Sheet: Power counting vs memory
measure	metric	measure_type	band	epoch_length	contrast	estimate	SE	lower_95CI	upper_95CI	df	t	p	p_FDR	cohens_d	d_lower_95CI	d_upper_95CI
Total power delta	total_delta_5s	total_power	delta	5s	counting - memory	0.1032	0.09171	-0.08878	0.2951	19	1.12	0.2746		0.36	-0.31	1.02
Total power theta	total_theta_5s	total_power	theta	5s	counting - memory	0.1431	0.1064	-0.07961	0.3658	19	1.34	0.1945		0.43	-0.24	1.09
Total power alpha	total_alpha_5s	total_power	alpha	5s	counting - memory	0.3084	0.1947	-0.09909	0.7159	19	1.58	0.1297		0.5	-0.17	1.17
Total power low beta	total_low_beta_5s	total_power	low_beta	5s	counting - memory	0.1601	0.1133	-0.07714	0.3973	19	1.41	0.1740		0.45	-0.22	1.12
Total power high beta	total_high_beta_5s	total_power	high_beta	5s	counting - memory	0.05996	0.1406	-0.2344	0.3543	19	0.43	0.6746		0.13	-0.53	0.8
Aperiodic power delta	aperiodic_delta_5s	aperiodic_power	delta	5s	counting - memory	0.1125	0.09018	-0.07627	0.3012	19	1.25	0.2275		0.39	-0.27	1.06
Aperiodic power theta	aperiodic_theta_5s	aperiodic_power	theta	5s	counting - memory	0.1895	0.09533	-0.01001	0.389	19	1.99	0.0614		0.63	-0.05	1.31
Aperiodic power alpha	aperiodic_alpha_5s	aperiodic_power	alpha	5s	counting - memory	0.175	0.1079	-0.05093	0.4009	19	1.62	0.1215		0.51	-0.16	1.19
Aperiodic power low beta	aperiodic_low_beta_5s	aperiodic_power	low_beta	5s	counting - memory	0.1824	0.1272	-0.08386	0.4487	19	1.43	0.1679		0.45	-0.22	1.12
Aperiodic power high beta	aperiodic_high_beta_5s	aperiodic_power	high_beta	5s	counting - memory	0.08796	0.1419	-0.209	0.3849	19	0.62	0.5426		0.2	-0.47	0.86
Oscillatory power delta	oscillatory_delta_5s	oscillatory_power	delta	5s	counting - memory	0.09951	0.09813	-0.1059	0.3049	19	1.01	0.3233		0.32	-0.35	0.99
Oscillatory power theta	oscillatory_theta_5s	oscillatory_power	theta	5s	counting - memory	0.1369	0.1323	-0.14	0.4138	19	1.03	0.3138		0.33	-0.34	0.99
Oscillatory power alpha	oscillatory_alpha_5s	oscillatory_power	alpha	5s	counting - memory	0.3875	0.2382	-0.1111	0.8861	19	1.63	0.1203		0.51	-0.16	1.19
Oscillatory power low beta	oscillatory_low_beta_5s	oscillatory_power	low_beta	5s	counting - memory	0.1372	0.1156	-0.1049	0.3792	19	1.19	0.2502		0.38	-0.29	1.04
Oscillatory power high beta	oscillatory_high_beta_5s	oscillatory_power	high_beta	5s	counting - memory	0.03702	0.1442	-0.2648	0.3389	19	0.26	0.8002		0.08	-0.58	0.74

### Sheet: Omnibus F test of state
measure	metric	F	num_df	den_df	p
LZsum	LZsum_c0	2.89	8	145.1	0.0051
LZsumN	LZsumPN	1.95	8	145.1	0.0567
PeEn	PE_1_35_tau4_s2	4.24	8	145.1	0.0001
SpecEn	SpecEn_1to35Hz	2.66	8	145.1	0.0094
HFD	HFD_kmax200	2.36	8	145.1	0.0206
DFA alpha	DFA_alpha	0.73	8	141	0.6608
Total power delta	total_delta_5s	6.69	8	143	<0.0001
Total power theta	total_theta_5s	6.02	8	143	<0.0001
Total power alpha	total_alpha_5s	3.43	8	143	0.0012
Total power low beta	total_low_beta_5s	6.99	8	143	<0.0001
Total power high beta	total_high_beta_5s	2.84	8	143	0.0059
Aperiodic power delta	aperiodic_delta_5s	6.51	8	143	<0.0001
Aperiodic power theta	aperiodic_theta_5s	7.29	8	143	<0.0001
Aperiodic power alpha	aperiodic_alpha_5s	7.2	8	143	<0.0001
Aperiodic power low beta	aperiodic_low_beta_5s	4.49	8	143	<0.0001
Aperiodic power high beta	aperiodic_high_beta_5s	2.91	8	143	0.0049
Oscillatory power delta	oscillatory_delta_5s	6.47	8	143	<0.0001
Oscillatory power theta	oscillatory_theta_5s	4.44	8	143	<0.0001
Oscillatory power alpha	oscillatory_alpha_5s	2.33	8	143	0.0219
Oscillatory power low beta	oscillatory_low_beta_5s	8.48	8	143	<0.0001
Oscillatory power high beta	oscillatory_high_beta_5s	2.74	8	143	0.0076
